# Rapid, field-deployable nucleobase detection and identification using FnCas9

**DOI:** 10.1101/2020.04.07.028167

**Authors:** Mohd. Azhar, Rhythm Phutela, Asgar Hussain Ansari, Dipanjali Sinha, Namrata Sharma, Manoj Kumar, Meghali Aich, Saumya Sharma, Riya Rauthan, Khushboo Singhal, Harsha Lad, Pradeep Kumar Patra, Govind Makharia, Giriraj Ratan Chandak, Debojyoti Chakraborty, Souvik Maiti

## Abstract

Detection of pathogenic sequences or variants in DNA and RNA through a point-of-care diagnostic approach is valuable for rapid clinical prognosis. In recent times, CRISPR based detection of nucleic acids has provided an economical and quicker alternative to sequencing-based platforms which are often difficult to implement in the field. Here, we present FnCas9 Editor Linked Uniform Detection Assay (FELUDA) that employs a highly accurate enzymatic readout for detecting nucleotide sequences, identifying nucleobase identity and inferring zygosity with precision. We demonstrate that FELUDA output can be adapted to multiple signal detection platforms and can be quickly designed and deployed for versatile applications including rapid diagnosis during infectious disease outbreaks like COVID-19.
