## Supplemental Table 1 for "Rapid, field-deployable nucleobase detection and identification using FnCas9"

### Sheet: Sheet1
Primer	Sequence	Discription
Fn_HB_2 & 3_FP	TAATACGACTCACTATAGTAACGGCAGACTTCTCAACGTTTCAGTTGCGCCGAAAGGCGCTCTGTAATCATT	sgRNA with 2 mismatches with Respect to HBB locus sgRNA keeping mismatch at 2nd and 3Rd position of sgRNA
Fn_HB_2 & 4_FP	TAATACGACTCACTATAGTAACGGCAGACTTCTACACGTTTCAGTTGCGCCGAAAGGCGCTCTGTAATCATT	sgRNA with 2 mismatches with Respect to HBB locus sgRNA keeping mismatch at 2nd and 4th position of sgRNA
Fn_HB_2 & 5_FP	TAATACGACTCACTATAGTAACGGCAGACTTCACCACGTTTCAGTTGCGCCGAAAGGCGCTCTGTAATCATT	sgRNA with 2 mismatches with Respect to HBB locus sgRNA keeping mismatch at 2nd and 5th position of sgRNA
Fn_HB_2 & 6_FP	TAATACGACTCACTATAGTAACGGCAGACTTATCCACGTTTCAGTTGCGCCGAAAGGCGCTCTGTAATCATT	sgRNA with 2 mismatches with Respect to HBB locus sgRNA keeping mismatch at 2nd and 6th position of sgRNA
Fn_HB_2 & 7_FP	TAATACGACTCACTATAGTAACGGCAGACTACTCCACGTTTCAGTTGCGCCGAAAGGCGCTCTGTAATCATT	sgRNA with 2 mismatches with Respect to HBB locus sgRNA keeping mismatch at 2nd and 7th position of sgRNA
Fn_HB_2 & 8_FP	TAATACGACTCACTATAGTAACGGCAGACATCTCCACGTTTCAGTTGCGCCGAAAGGCGCTCTGTAATCATT	sgRNA with 2 mismatches with Respect to HBB locus sgRNA keeping mismatch at 2nd and 8th position of sgRNA
Fn_HB_2 & 9_FP	TAATACGACTCACTATAGTAACGGCAGAATTCTCCACGTTTCAGTTGCGCCGAAAGGCGCTCTGTAATCATT	sgRNA with 2 mismatches with Respect to HBB locus sgRNA keeping mismatch at 2nd and 9th position of sgRNA
Fn_HB_2 & 10_FP	TAATACGACTCACTATAGTAACGGCAGCCTTCTCCACGTTTCAGTTGCGCCGAAAGGCGCTCTGTAATCATT	sgRNA with 2 mismatches with Respect to HBB locus sgRNA keeping mismatch at 2nd and 10th position of sgRNA
Fn_HB_2 & 15_FP	TAATACGACTCACTATAGTAACTGCAGACTTCTCCACGTTTCAGTTGCGCCGAAAGGCGCTCTGTAATCATT	sgRNA with 2 mismatches with Respect to HBB locus sgRNA keeping mismatch at 2nd and 15th position of sgRNA
Fn_HB_2 & 16_FP	TAATACGACTCACTATAGTAAAGGCAGACTTCTCCACGTTTCAGTTGCGCCGAAAGGCGCTCTGTAATCATT	sgRNA with 2 mismatches with Respect to HBB locus sgRNA keeping mismatch at 2nd and 16th position of sgRNA
Fn_HB_2 & 17_FP	TAATACGACTCACTATAGTACCGGCAGACTTCTCCACGTTTCAGTTGCGCCGAAAGGCGCTCTGTAATCATT	sgRNA with 2 mismatches with Respect to HBB locus sgRNA keeping mismatch at 2nd and 17th position of sgRNA
Fn_HB_2 & 18_FP	TAATACGACTCACTATAGTCACGGCAGACTTCTCCACGTTTCAGTTGCGCCGAAAGGCGCTCTGTAATCATT	sgRNA with 2 mismatches with Respect to HBB locus sgRNA keeping mismatch at 2nd and 18th position of sgRNA
Fn_HB_2 & 19_FP	TAATACGACTCACTATAGAAACGGCAGACTTCTCCACGTTTCAGTTGCGCCGAAAGGCGCTCTGTAATCATT	sgRNA with 2 mismatches with Respect to HBB locus sgRNA keeping mismatch at 2nd and 19th position of sgRNA
FnCas9_Univ_RP	CAGACGTGTCAAACAGAGGTCCGTTCAAAATACTTTTAAATGATTACAGAGCGCCTTTCGGCGCAACTGAAAC
HBB_2&6sgRNA_FP	TAATACGACTCACTATAGTAACGGCAGACTTATCCACGTTTCAGTTGCGCCGAAAGGCGCTCTGTAATCATT	sgRNA to discreminate between sickle cell mutation and wild sequence
HBB_2&6crRNA_FP	TAATACGACTCACTATAGTAACGGCAGACTTATCCACGTTTCAGTTTCAGTTGCTGAATTAT	crRNA to discreminate between sickle cell mutation and wild sequence
HBB_2&6crRNA_RP	ATAATTCAGCAACTGAAACTGAAACGTGGATAAGTCTGCCGTTACTATAGTGAGTCGTATTA	crRNA to discreminate between sickle cell mutation and wild sequence
HBB_sgRNA_FP	TAATACGACTCACTATAGTAACGGCAGACTTCTCCTCGTTTCAGTTGCGCCGAAAGGCGCTCTGTAATCATT	sgRNA sequence for IVC against plasmid containing HBB sequence
HBB_target_16MM_FP	CTCCTGAGGGGAAGTCTGCCGTTACTGCCC	30bp HBB target with 16th position mismatch to Wild type sequence and sgRNA
HBB_target_16MM_RP	GAGGACTCCCCTTCAGACGGCAATGACGGG	30bp HBB target with 16th position mismatch to Wild type sequence and sgRNA
HBB_2&6MM_FP	CTCCTGTGGAGAAGTCTGCCGTTACTGCCC	30bp HBB target with 2nd and 6th position mismatch to Wild type sequence and sgRNA
HBB_2&6MM_RP	GGGCAGTAACGGCAGACTTCTCCACAGGAG	30bp HBB target with 2nd and 6th position mismatch to Wild type sequence and sgRNA
HBB_target_FP	CTCCTGAGGAGAAGTCTGCCGTTACTGCCC	30bp HBB target with complete matched sequence to HBB sgRNA
HBB_target_RP	GGGCAGTAACGGCAGACTTCTCCTCAGGAG	30bp HBB target with complete matched sequence to HBB sgRNA
HBB_Fn_crRNA_FP	TAATACGACTCACTATAGTAACGGCAGACTTCTCCTCGTTTCAGTTGCTGAATTAT	HBB wild type crRNA oligo for IVT
HBB_Fn_crRNA_RP	ATAATTCAGCAACTGAAACGAGGAGAAGTCTGCCGTTACTATAGTGAGTCGTATTA	HBB wild type crRNA oligo for IVT
SCD_Fn_crRNA_FP	TAATACGACTCACTATAGTAACGGCAGACTTCTCCACGTTTCAGTTGCTGAATTAT	HBS sickle cell mutation crRNA oligo for IVT
SCD_Fn_crRNA_RP	ATAATTCAGCAACTGAAACGTGGAGAAGTCTGCCGTTACTATAGTGAGTCGTATTA	HBS sickle cell mutation crRNA oligo for IVT
HBB_300_FP	GACAGGTACGGCTGTCATC	PCR primer for 300bp HBB locus amplicon
HBB_300_RP	TGGTCTCCTTAAACCTGTCT	PCR primer for 300bp HBB locus amplicon
HBB_410_FP	ACTCCTAAGCCAGTGCCAGA	PCR primer for 410bp HBB locus amplicon
HBB_410_RP	GGCAGAGAGAGTCAGTGCCTA	PCR primer for 410bp HBB locus amplicon
HBB_Biotin_FP	TCTCCACATGCCCAGTTTCT	PCR primer for 228bp Biotinylated HBB locus amplicon
HBB_Biotin_RP	AGTCAGGGCAGAGCCATCTA	PCR primer for 228bp Biotinylated HBB locus amplicon
HP_A2GsgRNA_FP	TAATACGACTCACTATAGTCCACGGGGTCTTCCCGTCGTTTCAGTTGCGCCGAAAGGCGCTCTGTAATCATT	sgRNA with 1 mismatches for clarithromycin Resistance SNV (A2142G) in HelicobacteR pyloRi 23s RRNA gene
HP_A3GsgRNA_FP	TAATACGACTCACTATAGTCCACGGGGTCTCTCCGTCGTTTCAGTTGCGCCGAAAGGCGCTCTGTAATCATT	sgRNA with 1 mismatches for clarithromycin Resistance SNV (A2143G) in HelicobacteR pyloRi 23s RRNA gene
HP_PAM_A2G_FP	GAATGGCTACGGGCCGTGTTTCGTCTCAGTCGATGATCCTGACGGGAAGACCCCGTGGAC	PCR primer with PAM for clarithromycin Resistance SNV (A2142G) in HelicobacteR pyloRi 23s RRNA gene
HP_PAM_A3G _FP	GAATGGCTACGGGCCGTGTTTCGTCTCAGTCGATGATCCTGACGGAGAGACCCCGTGGAC	PCR primer with PAM for clarithromycin Resistance SNV (A2143G) in HelicobacteR pyloRi 23s RRNA gene
DENV2_PAM_RP	GAATGATGCTGAGGAGACAGCAGGATCTCTGGTCCCTTTTCCCAGCGTCAATATGCTG	PCR primer with PAM for DENGUE serotype 1
DENV1_PAM_RP	GAATGATGCTGTAGAGACAGCAGGATCTCTGGTCCCTTCTCCCAGCGTCAATATGCTG	PCR primer with PAM for DENGUE serotype 2
DENV_Univ_RP	CCTGTGAGCCCCGTCCAAGG	Reverse PCR primer for DENGUE serotype 1& 2 both
DENV1_sgRNA_FP	TAATACGACTCACTATAGCATATTGACGCTCGGAGAGTTGCGCCGAAAGGCGCTCTGTAATCATT	sgRNA against DENGUE serotype 1 with 1 mismatch
DENV2_sgRNA_FP	TAATACGACTCACTATAGCATATTGACGCTCGGAAAGTTGCGCCGAAAGGCGCTCTGTAATCATT	sgRNA against DENGUE serotype 2 with 1 mismatch
GT_2&6sgRNA _FP	TAATACGACTCACTATAGCAGCCCCCAGTCCGCCTCGGTTTCAGTTGCGCCGAAAGGCGCTCTGTAATCATT	sgRNA with 1 mismatch for Glanzman ThRombasthenia SNV and 2 mismatch for wild type sequence at 6th and 2nd position
HA_2&6sgRNA_FP	TAATACGACTCACTATAGGTAGCGAGTCAGTGACGATGTTTCAGTTGCGCCGAAAGGCGCTCTGTAATCATT	sgRNA with 1 mismatch for Hemophilia A(FactoR VIII) deficiency SNV and 2 mismatch for wild type sequence at 6th and 2nd position
GSD_2&6sgRNA _FP	TAATACGACTCACTATAGGCCATGCCATGGGAACAACGTTTCAGTTGCGCCGAAAGGCGCTCTGTAATCATT	sgRNA with 1 mismatch for Glycogen Storage disease type I SNV and 2 mismatch for wild type sequence at 6th and 2nd position
XMM_2&8sgRNA_FP	TAATACGACTCACTATAGGCAAATGTCAAGACAGGCAGTTTCAGTTGCGCCGAAAGGCGCTCTGTAATCATT	sgRNA with 1 mismatch for X-Linked myotubular myopathy SNV and 2 mismatch for wild type sequence at 6th and 2nd position
GT_PCR_FP	ACAGAGGCCCACAGCACAC	PCR primer for Glanzmann thrombasthenia disease
GT_PCR_RP	CCTGGGACTGTGAATGGTCT	PCR primer for Glanzmann thrombasthenia disease
GS_PCR_FP	GCATAGGAGATGGAATTTGTTAAA	PCR primer for Glycogen storage disease type I
GS_PCR_RP	TCCCTGACTCTGAGGTTTATCC	PCR primer for Glycogen storage disease type I
XMM_PCR_FP	CCTCTCTGAGAAACTTGGCATT	PCR primer for X-linked myotubular myopathy disease
XMM_PCR_RP	TGTCAATTCCACTAGTAGAGACATCA	PCR primer for X-linked myotubular myopathy disease
HA_PCR_FP	GCAGGACTGATGATAGTTAATTCAG	PCR primer for hereditory FactoR VIII deficiency disease
HA_PCR_RP	GAGTGAAGGCCTCCAAAGCA	PCR primer for hereditory FactoR VIII deficiency disease
EMX1_sgRNA_FP	TAATACGACTCACTATAGAGTCCGAGCAGAAGAAGAAGTTTCAGTTGCGCCGAAAGGCGCTCTGTAATCATT	sgRNA against plasmid containing EMX1 sequence
EMX1_PCR_FP	TCCCCTTCTGTGAATGTTAG	PCR primer for EMX1 amplicon
EMX1_PCR_RP	ACTTTGTCCTCCGGTTCTGG	PCR primer for EMX1 amplicon
VEGFA3_sgRNA_FP	TAATACGACTCACTATAGGTGAGTGAGTGTGTGCGTGGTTTTAGAGCTAGAAGTTTTAGAGCTAGAA	sgRNA against plasmid containing VEGFA3 sequence
VEGF3_PCR_FP	CTGGACACTTCCCAAAGGAC	PCR primer for VEGFA_site3 amplicon
VEGF3_PCR_RP	CTGAGAGCCGTTCCCTCTTT	PCR primer for VEGFA_site3 amplicon
TASTE_PAM_C2G_RP	AGGAAAAGCCGGCTGATGCTGAGACACAGCAGCACACAATCCACACTGTTGCTCAGTG	PCR primer with PAM for Taste C2G TAS2R38 gene locus
TASTE_C2G_FP	GGTGGCAACCAGGTCTTTAG	PCR primer for Taste C2G TAS2R38 gene locus
Fn_TASTE_16_FP	TAATACGACTCACTATAGCAGCCACTGAGCAACAGTGGTTTCAGTTGCGCCGAAAGG	sgRNA with 0 mismatches with Respect to Taste C2G TAS2R38 and I mismatch with Wild Type
tracrRNA_FnCas9	GTAATTAATGCTCTGTAATCATTTAAAAGTATTTTGAACGGACCTCTGTTTGACACGTCTGTTTT	tracrRNA sequence for Dual RNA activity along with crRNA
tracrRNA_FnCas9_FAM	GTAATTAATGCTCTGTAATCATTTAAAAGTATTTTGAACGGACCTCTGTTTGACACGTCTGTTTT-FAM	FAM Labelled tracrRNA sequence for Dual RNA activity along with crRNA
Tracr_24_dual_FP	TAATACGACTCACTATAGCCAAATAATTAATGCTCTGTAATCATTTAAAAGT	tracrRNA sequence for Dual RNA activity with 24 nucleotide overlap to crRNA
Tracr_22_dual_FP	TAATACGACTCACTATAGAAATAATTAATGCTCTGTAATCATTTAAAAGT	tracrRNA sequence for Dual RNA activity with 22 nucleotide overlap to crRNA
Tracr_19_dual_FP	TAATACGACTCACTATAGTAATTAATGCTCTGTAATCATTTAAAAGT	tracrRNA sequence for Dual RNA activity with 19 nucleotide overlap to crRNA
Tracr_Univ_dual_RP	CAGACGTGTCAAACAGAGGTCCGTTCAAAATACTTTTAAATGATTACAGAGCATT	tracrRNA reverse sequence for Dual RNA activity with crRNA
GFP_cr_24_FP	TAATACGACTCACTATAGGCGAGGGCGATGCCACCTAGTTTCAGTTGCTGAATTATTTGGT	crRNA sequence against GFP with 24 nucleotide overlap with tracrRNA
GFP_cr_24_RP	ACCAAATAATTCAGCAACTGAAACTAGGTGGCATCGCCCTCGCCTATAGTGAGTCGTATTA	crRNA sequence against GFP with 24 nucleotide overlap with tracrRNA
GFP_cr_22_FP	TAATACGACTCACTATAGGCGAGGGCGATGCCACCTAGTTTCAGTTGCTGAATTATTTG	crRNA sequence against GFP with 22 nucleotide overlap with tracrRNA
GFP_cr_22_RP	CAAATAATTCAGCAACTGAAACTAGGTGGCATCGCCCTCGCCTATAGTGAGTCGTATTA	crRNA sequence against GFP with 22 nucleotide overlap with tracrRNA
GFP_cr_19_FP	TAATACGACTCACTATAGGCGAGGGCGATGCCACCTAGTTTCAGTTGCTGAATTAT	crRNA sequence against GFP with 19 nucleotide overlap with tracrRNA
GFP_cr_19_RP	ATAATTCAGCAACTGAAACTAGGTGGCATCGCCCTCGCCTATAGTGAGTCGTATTA	crRNA sequence against GFP with 19 nucleotide overlap with tracrRNA
GFP_sg16_FP	TAATACGACTCACTATAGGCGTCGAGGTGAAGTTGCGCCGAAAGGCGCTCTGTAATCATT	sgRNA sequence against GFP with 16th position mismatch
GFP_sg17_FP	TAATACGACTCACTATAGGCGAGGAGGTGAAGTTGCGCCGAAAGGCGCTCTGTAATCATT	sgRNA sequence against GFP with 17th position mismatch
GFP_sg18_FP	TAATACGACTCACTATAGGCGACCAGGTGAAGTTGCGCCGAAAGGCGCTCTGTAATCATT	sgRNA sequence against GFP with 18th position mismatch
GFP_sg19_FP	TAATACGACTCACTATAGGCGACGTGGTGAAGTTGCGCCGAAAGGCGCTCTGTAATCATT	sgRNA sequence against GFP with 19th position mismatch
GFP_sgRNA_FP	TAATACGACTCACTATAGGCGACGAGGTGAAGTTGCGCCGAAAGGCGCTCTGTAATCATT	sgRNA sequence against GFP sequence
ACTB _crRNA_FP	TAATACGACTCACTATAGGATAGCAACGTACATGGCTGTTTCAGTTGCTGAATTAT	Beta actin crRNA2 oligo for IVT
ACTB _crRNA_RP	ATAATTCAGCAACTGAAACAGCCATGTACGTTGCTATCCTATAGTGAGTCGTATTA	Beta actin crRNA2 oligo for IVT
COVID_crRNA1_FP	TAATACGACTCACTATAGTATAAACAGGCTAGATCTGGTTTCAGTTGCTGAATTAT	COVID crRNA1 oligo for IVT
COVID_crRNA1_RP	ATAATTCAGCAACTGAAACCAGATCTAGCCTGTTTATACTATAGTGAGTCGTATTA	COVID crRNA1 oligo for IVT
COVID_crRNA2_FP	TAATACGACTCACTATAGGTCCACCAAACGTAATGCGGTTTCAGTTGCTGAATTAT	COVID crRNA2 oligo for IVT
COVID_crRNA2_RP	ATAATTCAGCAACTGAAACCGCATTACGTTTGGTGGACCTATAGTGAGTCGTATTA	COVID crRNA2 oligo for IVT
Flu_crRNA1_FP	TAATACGACTCACTATAGGTGCACTTGCCAGTTGCATGTTTCAGTTGCTGAATTAT	Influenza crRNA1 oligo for IVT
Flu_crRNA1_RP	ATAATTCAGCAACTGAAACATGCAACTGGCAAGTGCACCTATAGTGAGTCGTATTA	Influenza crRNA1 oligo for IVT
Flu_Target_FP	CTAAGCTATTCAACTGGTGCACTTGCCAGTTGCATGGGCCTCATATACAA	Influenza synthetic DNA of target locus
Flu_Target_RP	TTGTATATGAGGCCCATGCAACTGGCAAGTGCACCAGTTGAATAGCTTAG	Influenza synthetic DNA of target locus
COVID_target1_FP	CCCAAATGTATAAACAGGCTAGATCTGAGGACAAGAGGGCAAAAGTTACTAGTGCTATGC	60bp COVID synthetic DNA target for crRNA1
COVID_target1_RP	GCATAGCACTAGTAACTTTTGCCCTCTTGTCCTCAGATCTAGCCTGTTTATACATTTGGG	60bp COVID synthetic DNA target for crRNA2
SARS_crRNA1_FP	TAATACGACTCACTATAGGCAAGATCTGAGGACAAGGTTTCAGTTGCTGAATTAT	SARS CoV1 crRNA1 oligo for IVT
SARS_crRNA1_RP	ATAATTCAGCAACTGAAACCTTGTCCTCAGATCTTGCCTATAGTGAGTCGTATTA	SARS CoV1 crRNA1 oligo for IVT
ACTB_PCR_FP	CGCGAGAAGATGACCCAGAT	Biotinylated PCR primer for Beta-Actin crRNA target
ACTB_PCR_RP	GTGGTGGTGAAGCTGTAGCC	Biotinylated PCR primer for Beta Actin crRNA target
COVID_T1_PCR_FP	CAGGCTGTTGCTAATGGTGA	Biotinylated PCR primer for COVID crRNA1 target
COVID_T1_PCR_RP	TGTTCAAGGGAACACAACCA	Biotinylated PCR primer for COVID crRNA1 target
COVID_T2_PCR_FP	TTGCCAGGAACCTAAATTGG	Biotinylated PCR primer for COVID crRNA2 target
COVID_T2_PCR_RP	GAATCTGAGGGTCCACCAAA	Biotinylated PCR primer for COVID crRNA2 target

### Sheet: Sheet2
HP_A2142G_GeneBlock	TCCCGACTGTTTACCAAAAACACAGCACTTTGCCAACTCGTAAGAGGAAGTATAAGGTGTGACGCCTGCCCGGTGCTCGAAGGTTAAGAGGATGCGTCAGTCGCAAGATGAAGCGTTGAATTGAAGCCCGAGTAAACGGCGGCCGTAACTATAACGGTCCTAAGGTAGCGAAATTCCTTGTCGGTTAAATACCGACCTGCATGAATGGCGTAACGAGATGGGAGCTGTCTCAACCAGAGATTCAGTGAAATTGTAGTGGAGGTGAAAATTCCTCCTACCCGCGGCAAGACGGGAAGACCCCGTGGACCTTTACTACAACTTAGCACTGCTAATGGGAATATCATGCGCAGGATAGGTGGGAGGCTTTGAAGTAAGGGCTTTGGCTCTTATGGAGTCATC…	Synthetic DNA sequence for A2142G SNV for clarithromycin resistance in Halicobacter Pylori
HP_A2142C_GeneBlock	TCCCGACTGTTTACCAAAAACACAGCACTTTGCCAACTCGTAAGAGGAAGTATAAGGTGTGACGCCTGCCCGGTGCTCGAAGGTTAAGAGGATGCGTCAGTCGCAAGATGAAGCGTTGAATTGAAGCCCGAGTAAACGGCGGCCGTAACTATAACGGTCCTAAGGTAGCGAAATTCCTTGTCGGTTAAATACCGACCTGCATGAATGGCGTAACGAGATGGGAGCTGTCTCAACCAGAGATTCAGTGAAATTGTAGTGGAGGTGAAAATTCCTCCTACCCGCGGCAAGACGGCAAGACCCCGTGGACCTTTACTACAACTTAGCACTGCTAATGGGAATATCATGCGCAGGATAGGTGGGAGGCTTTGAAGTAAGGGCTTTGGCTCTTATGGAGTCATC…	Synthetic DNA sequence for A2142C SNV for clarithromycin resistance in Halicobacter Pylori
HP_A2143G_GeneBlock	TCCCGACTGTTTACCAAAAACACAGCACTTTGCCAACTCGTAAGAGGAAGTATAAGGTGTGACGCCTGCCCGGTGCTCGAAGGTTAAGAGGATGCGTCAGTCGCAAGATGAAGCGTTGAATTGAAGCCCGAGTAAACGGCGGCCGTAACTATAACGGTCCTAAGGTAGCGAAATTCCTTGTCGGTTAAATACCGACCTGCATGAATGGCGTAACGAGATGGGAGCTGTCTCAACCAGAGATTCAGTGAAATTGTAGTGGAGGTGAAAATTCCTCCTACCCGCGGCAAGACGGAGAGACCCCGTGGACCTTTACTACAACTTAGCACTGCTAATGGGAATATCATGCGCAGGATAGGTGGGAGGCTTTGAAGTAAGGGCTTTGGCTCTTATGGAGTCATC…	Synthetic DNA sequence for A2143G SNV for clarithromycin resistance in Halicobacter Pylori
